# Diet-induced MASH liver fibrosis promoted by EphB2 can be targeted by small molecule tetramerization inhibitors

**DOI:** 10.1101/2025.11.19.688968

**Authors:** Masaaki Yoshigi, Severin Donald Kamdem, Hanghang Wang, Amav Khambete, Francis Sprouse, Ernest M. Kameni, Estelle Atiogue, Sarah Pellizzari, Kimberley J. Evason, My N. Helms, Michael Goodman, Shuang Wang, Jisun So, Hyun Cheol Roh, Sihem Boudina, Mark Henkemeyer, Patrice N. Mimche

**Affiliations:** Department of Dermatology, Indiana University School of Medicine, Indianapolis IN 46202, USA; Department of Medicine, Division of Gastroenterology and Hepatology, Indiana University School of Medicine, Indianapolis, IN46202, USA; Department of Pathology, Division of Microbiology & Immunology, University of Utah, Salt Lake City, UT 84112, USA; Department of Neuroscience, Kent Waldrep Foundation Center for Basic Research on Nerve Growth and Regeneration, Peter O’Donnell Jr. Brain Institute, UT Southwestern Medical Center, Dallas, TX 75390, USA; Department of Pathology, Huntsman Cancer Institute, University of Utah, Salt Lake City, UT 84112, USA; Department of Internal Medicine, Division of Respiratory, Critical Care and Occupational Pulmonary Medicine, University of Utah, Salt Lake City, UT84132, USA; Department of Nutrition and Integrated Physiology, University of Utah, Salt Lake City, UT 84112, USA; Division of Liver Diseases, The Icahn School of Medicine at Mount Sinai, New York, NY 10029, USA; Department of Biochemistry and Molecular Biology, Indiana University School of Medicine, Indianapolis

## Abstract

The EphB2 receptor tyrosine kinase is thought to participate in numerous fibroinflammatory disorders. In metabolic dysfunction-associated steatohepatitis (MASH), we find EphB2 becomes strongly overexpressed and overactive in hepatic stellate cells (HSCs) from humans with the disease and from mice fed liver-injuring high fat diets. Genetic deletion of EphB2 or inactivation of its tyrosine kinase catalytic domain suppressed diet-induced MASH fibrosis, while a kinase overactive point mutant displayed exacerbated steatosis and hepatic damage. Silencing EphB2 in primary HSCs dampened the ability of TGF-β/SMAD signals to stimulate the transdifferentiation of stellate cells into profibrotic myofibroblasts, and HSC-specific deletion of the receptor, but not hepatocyte deletion, reduced liver scarring in multiple mouse models, even after fibrosis was established. Finally, a newly developed small molecule tetramerization inhibitor that targets EphB2-Ephrin receptor-ligand interactions effectively blunts inflammation and fibrosis in chemical and diet-induced liver injury models, demonstrating that therapeutically targeting EphB2 can counter MASH fibrosis.
