## Supplemental information for "Diet-induced MASH liver fibrosis promoted by EphB2 can be targeted by small molecule tetramerization inhibitors"

### Sheet: qPCR primers
Gene Symbol	Species	Gene name	NLM Accession #	Forward sequence (5' -> 3')	Reverse sequence (5' -> 3')	Amplicon size
Ephb2	Mus Musculus	Eph receptor B2	NM_001290753	ACGCCACGGCCATAAAAAGCCC	TTGCCACTGTAGCGCCCATAGC	121
Acta2	Mus Musculus	Smooth muscle actin alpha, a-SMA	NM_007392	CGGGAGAAAATGACCCAGATT	AGGGACAGCACAGCCTGAATAG	80
Col1a1	Mus Musculus	Type I Collagen, alpha 1 chain	NM_007742	TAGGCCATTGTGTATGCAGC	ACATGTTCAGCTTTGTGGACC	110
Col3a1	Mus Musculus	Type III Collagen, alpha 1 chain	NM_009930	ACGTAGATGAATTGGGATGCAG	GGGTTGGGGCAGTCTAGTG	154
Col6a2	Mus Musculus	Type VI Collagen, alpha 2 chain	NM_146007	GCTCCTGATTGGGGGACTCT	CCAACACGAAATACACGTTGAC	161
Timp1	Mus Musculus	Tissue inhibitor of metalloproteinase 1	NM_001044384	GCAGATATCCGGTACGCCTACA	TGCGGTTCTGGGACTTGTG	73
Edn1	Mus Musculus	Endothelin 1	NM_010104	GCACCGGAGCTGAGAATGG	GTGGCAGAAGTAGACACACTC	119
Pdgfrb	Mus Musculus	platelet derived growth factor receptor, beta peptide	NM_001146268	GGTGGTGTTCGAGGCTTATCC	ACATGTTGCGAGTAGACAAAACTAACTC	107
Vim	Mus Musculus	Vimentin	NM_011701	CACTCACCTGTGAAGTGGAT	TCCAGCAGCTTCCTGTAGGT	241
Cd11b, Itgam	Mus Musculus	Cd11b, Integrin alpha M	NM_001082960	ATGGACGCTGATGGCAATACC	TCCCCATTCACGTCTCCCA	206
IL-6	Mus Musculus	Interleukin 6	NM_031168	GAGCCCACCAAGAACGATAG	TCAGTCCCAAGAAGGCAACT	90
Tnf-a	Mus Musculus	Tumor necrosis factor	NM_013693	GGTGCCTATGTCTCAGCCTCTT	GCCATAGAACTGATGAGAGGGAG	139
Ccr2	Mus Musculus	C-C motif chemokine receptor 2	NM_009915	GAAGGAGGGAGCAGTTTGTACAT	CCCCCACATAGGGATCATGA	80
Tgf-b1	Mus Musculus	Transforming growth factor, beta 1	NM_011577	ATCGACATGGAGCTGGTGAAA	TGGCGAGCCTTAGTTTGGA	76
IL-1b	Mus Musculus	Interleukin 1 beta	NM_008361	GGGCTGCTTCCAAACCT	GATGTGCTGCTGCGAGA	73
Smad3	Mus Musculus	SMAD family member 3	NM_016769	CACGCAGAACGTGAACACC	GGCAGTAGATAACGTGAGGGA	101
Cxcl-10	Mus Musculus	C-X-C motif chemokine ligand 10	NM_021274	GACGGTCCGCTGCAACTG	GCTTCCCTATGGCCCTCATT	65
EPHB2	Homo Sapiens	Eph receptor B2	NM_017449	ACGCACCGTGGCAGGTTACG	GGCGATGACAACCACAGCAATGAGG	157
ACTA2	Homo Sapiens	Smooth muscle actin alpha, a-SMA	NM_001141945	AGGCGGTGCTGTCTCTCTAT	GGGGACATTGTGGGTGACA	83
COL1α1	Homo Sapiens	Type I Collagen, alpha 1 chain	NM_000088	GTGCGATGACGTGATCTGTGA	CGGTGGTTTCTTGGTCGGT	119
SMAD7	Homo Sapiens	SMAD family member 7	NM_005904	TTCCTCCGCTGAAACAGGG	CCTCCCAGTATGCCACCAC	116
SMURF1	Homo Sapiens	SMAD specific E3 ubiquitin protein ligase 1	NM_020429	AGATCCGTCTGACAGTGTTATGT	CCCATCCACGACAATCTTTGC	92
SMURF2	Homo Sapiens	SMAD specific E3 ubiquitin protein ligase 2	NM_022739	TATGCAAACTCGGGCCAAATG	CCTGTGCCTATTCGGTCTCTG	85
DES	Homo Sapiens	Desmin	NM_001927	TGAAGATGGCCCTGGATGTG	TCAGAACCCCTTTGCTCAGG	136
ITGA7	Homo Sapiens	Integrin subunit alpha 7	NM_001144996	TGGTGGCCAGTGTCCTCT	CGCGGTCAAAGCTGTAGAGT	109
TIMP3	Homo Sapiens	TIMP metallopeptidase inhibitor 3	NM_000362	CTCATCGTGCTCCTGGGC	GCCCCTCCTTTACCAGCTTC	148
THBS2	Homo Sapiens	Thrombospondin 2	NM_003247	AGTCACTTCAGGGGTTTGCT	GCGTTGATCTCAGCTCCCT	110
ISLR	Homo Sapiens	Immunoglobulin superfamily containing leucine rich repeat	NM_005545	TGGCTGGCACACAATGAGAT	ATTGGAGGGCACTGAGGTTG	139
CILP	Homo Sapiens	Cartilage intermediate layer protein	NM_003613	TTTTGCAAGGCCCAGAGTGA	AGTCTTAACAGGGCAGCGTC	186
ASS1	Homo Sapiens	Argininosuccinate synthase 1	NM_000050	GTGGAGCATGGATGAGAACCT	CTGGGTCCTGGGTCTTCGT	107
RASSF2	Homo Sapiens	Ras association domain family member 2	NM_014737	TGGACTACAGCCACCAAACG	CCCCTCCACAATGAACTCGT	161
PDLIM3	Homo Sapiens	PDZ and LIM domain 3	NM_014476	AATGGTGGACGATGGCTCTG	TACTTATCCCGCGCCTTCAC	162

### Sheet: Antibodies
Primary antibodies
Target	Company	Catalog #	Species, clonality, clone #	Dilution	Application
EphB2	R&D Systems	AF467	Goat, polyclonal	1:2,000	WB, IP, PLA
a-Smooth muscle actin	Sigma-Aldrich	A2547	Mouse, monoclonal, 1A4	1:10,000	WB, IF
Total Smad2/3	Cell Signaling Technology	8685	Rabbit, monoclonal, D7G7	1:2,000	WB
Phospho-Smad2 (Ser465/467)/Smad3 (Ser423/425)	Cell Signaling Technology	8828	Rabbit, polyclonal	1:2,000	WB
Total Akt	Cell Signaling Technology	9272	Rabbit, polyclonal	1:2,000	WB
Phospho-Akt (Ser473)	Cell Signaling Technology	4060	Rabbit, monoclonal, D9E	1:2,000	WB
Smurf2	Cell Signaling Technology	12024	Rabbit, monoclonal, D8B8	1:2,000	WB
TGFbR-II	Cell Signaling Technology	41896	Rabbit, monoclonal, E5M6F	1:2,000	WB, IP, PLA
Phospho-Ephrin B	Abcam	Ab193634	Rabbit, polyclonal	1:200	IF
Loading control antibodies for western blots
Target	Company	Catalog #	Species, clonality, clone #	Dilution	Application
GAPDH	Cell Signaling Technology	2118	Rabbit monoclonal, 14C10	1:10,000	WB
a-Tubulin	Thermo Fisher	A11126	Mouse monoclonal, 236-10501	1:4,000	WB
Vinculin	Sigma-Aldrich	V9264	Mouse, monoclonal, hVIN-1	1:10,000	WB
HRP-Conjugated secondary antibodies for western blots
Target	Company	Catalog #	Species, clonality, clone #	Dilution
Rabbit IgG	Cell Signaling Technology	7074	Goat, polyclonal	1:10,000
Mouse IgG	Cell Signaling Technology	7076	Horse, polyclonal	1:8,000
Goat IgG	R&D Systems	HAF017	Rabbit, polyclonal	1:8,000
Rat IgG	R&D Systems	HAF005	Goat, polyclonal	1:5,000
